# Systems Level Analysis of Gene, Pathway and Phytochemical Associations with Psoriasis

**DOI:** 10.64898/2025.12.20.695744

**Authors:** Sonalika Ray, Ojasvi Dutta, Neoklis Apostolopoulos, Konstantin G. Kousoulas, Jean Christopher Chamcheu, Rishemjit Kaur

**Affiliations:** CSIR-Central Scientific Instruments organization, Chandigarh, India; Academy of Scientific and Innovative Research (AcSIR), Ghaziabad, India; Department of Pathobiological Sciences, School of Veterinary Medicine, Louisiana State University, Baton Rouge, Louisiana-70803; Division of Biotechnology and Molecular Medicine, School of Veterinary Medicine, Louisiana State University, Baton Rouge, Louisiana-70803; Department of Veterinary Clinical Sciences, School of Veterinary Medicine, Louisiana State University.

**Keywords:** Psoriasis, Transcriptomics, Interferon signaling, Upstream regulators, Immunometabolic pathways, Network pharmacology, Phytochemicals, Synergy analysis, Multi-target therapy

## Abstract

Psoriasis is an inflammatory skin disorder driven by abnormal immune activation that promotes excessive proliferation and accelerated turnover of epidermal keratinocytes. IL-17 and TNF pathways are well established in psoriasis, but the other mechanisms that keep the disease active and link it to systemic comorbidities are not yet fully understood. A combined transcriptomic and systems biology framework was applied to map regulatory circuits in psoriatic lesions and to identify phytochemical candidates capable of multi-target modulation for topical intervention. Differential gene expression between lesional and healthy skin was analyzed, followed by functional characterization, employing Qiagen’s Ingenuity Pathway Analysis (IPA) for pathway and upstream regulator inference, protein-protein interaction network, and chemical-gene interaction mapping. This integrative strategy revealed a transcriptional landscape dominated by type I/III interferon signaling, antiviral and antimicrobial responses, immunometabolic dysregulation, and transcriptional hubs centered on AP-1 and CREB1. Several previously unreported genes and upstream regulators without prior documented association with psoriasis were identified within inflammatory and cell migration-related modules, indicating unexplored regulatory layers in disease control. Network-guided chemical prioritization and direction-of-effect filtering highlighted seven phytochemicals (mahanine, atractylon, protopine, annomontine, taraxasterol, tricin, and tamarixetin) with multi-target activity across key disease axes. ADMET-based screening suggested protopine and atractylon as favorable candidates for topical delivery, while synergy modeling identified compatible phytochemical combinations, with flavonoid-alkaloid pairings among the top candidates. This multi-layered approach provides mechanistically informed phytochemicals targeting the IL-17/TNF-interferon-AP-1/CREB1-COX-2/MMP9 axis in psoriasis. Experimental validation in keratinocyte and organotypic skin models will be required to determine whether these compounds, individually or in combination, can effectively modulate psoriatic signaling in vivo.
