## Supplementary File 4 for "Systems Level Analysis of Gene, Pathway and Phytochemical Associations with Psoriasis"

### Sheet: Novel Genes > Known Phytochemic
Functional Category	Phytochemicals
Antioxidant and Anti-inflammatory	Curcumin, Quercetin, Genistein, Daidzein, Baicalein, Coumarin, Parthenolide, α-Pinene, Cannabidiol, Aspirin, Cinnamaldehyde, Luteolin, Galangin, Wogonin, Eugenol, Berberine, Naringenin, Puerarin, Kaempferol, Apigenin, Isoquercitrin, Tanshinone, Baicalein, Diosgenin, Shikonin, Sinomenine, Carvacrol, Gingerol, Thymol, Taxifolin
Antioxidant, Anti-inflammatory, and Antipruritic	Menthol, Resorcinol
Antioxidant and Antiproliferative	Resveratrol, Catechin, Quercitrin, Delphinidin, Demethoxycurcumin, Fisetin, Pterostilbene, Tetrahydrocurcumin
Antioxidant and Antiangiogenic	Curcumin, Quercetin, Genistein, Resveratrol, Catechin, Luteolin, Berberine, Evodiamine
Antioxidant and Antimicrobial	Genistein, Daidzein, Coumestrol, Menthol, Allicin
Antioxidants	Caffeine, Hydroquinone, Manganese, Zinc, Sulforaphane, Selenium, Delphinidin, Polyphenols, Glutathione, Squalene, Wogonin, Daidzin, Genistin, Glycitein, Stigmasterol, Betulin, Magnesium, Myrcene, Taurine, Spermidine, Spermine, Palmatine, Aucubin, Polydatin, Spiraeoside, Andrographolide, Honokiol, Phenol, Melatonin, Myristicin, Fisetin
Anti-angiogenic	Cannabinoids
Antiproliferative	Nobiletin
Antiinflammatory	Abrine, Copper
