## Supplementary File 6 for "Systems Level Analysis of Gene, Pathway and Phytochemical Associations with Psoriasis"

### Sheet: deepsynergy_results_chembl_ic50
Drug_A	Drug_B	Pair	Tanimoto	HSA	Bliss	Loewe	ZIP
Mahanine	Taraxasterol	Mahanine + Taraxasterol	0.2525	8.683	8.649	13.497	8.649
Mahanine	Tricin	Mahanine + Tricin	0.4554	5.166	5.018	13.226	5.018
Mahanine	Tamarixetin	Mahanine + Tamarixetin	0.4558	0.224	0.148	13.393	0.148
Mahanine	Annomontine	Mahanine + Annomontine	0.558	2.108	2.047	13.436	2.047
Mahanine	Protopine	Mahanine + Protopine	0.5109	2.161	2.129	13.502	2.129
Mahanine	Atractylon	Mahanine + Atractylon	0.4524	2.141	2.094	13.472	2.094
Taraxasterol	Tricin	Taraxasterol + Tricin	0.3062	3.026	2.993	13.549	2.993
Taraxasterol	Tamarixetin	Taraxasterol + Tamarixetin	0.3006	3.046	3.021	13.715	3.021
Taraxasterol	Annomontine	Taraxasterol + Annomontine	0.1542	4.765	4.743	13.759	4.743
Taraxasterol	Protopine	Taraxasterol + Protopine	0.2722	5.866	5.848	13.825	5.848
Taraxasterol	Atractylon	Taraxasterol + Atractylon	0.4135	1.682	1.662	13.795	1.662
Tricin	Tamarixetin	Tricin + Tamarixetin	0.9792	-9.12	-9.191	13.445	-9.191
Tricin	Annomontine	Tricin + Annomontine	0.22	3.896	3.84	13.488	3.84
Tricin	Protopine	Tricin + Protopine	0.6413	-4.079	-4.109	13.554	-4.109
Tricin	Atractylon	Tricin + Atractylon	0.6312	-1.135	-1.18	13.524	-1.18
Tamarixetin	Annomontine	Tamarixetin + Annomontine	0.2222	4.176	4.133	13.654	4.133
Tamarixetin	Protopine	Tamarixetin + Protopine	0.6398	-4.652	-4.675	13.721	-4.675
Tamarixetin	Atractylon	Tamarixetin + Atractylon	0.6196	-8.404	-8.435	13.69	-8.435
Annomontine	Protopine	Annomontine + Protopine	0.3105	6.171	6.15	13.764	6.15
Annomontine	Atractylon	Annomontine + Atractylon	0.2511	5.611	5.582	13.734	5.582
Protopine	Atractylon	Protopine + Atractylon	0.6057	0.21	0.191	13.8	0.191
