## Supplementary File 7 for "Systems Level Analysis of Gene, Pathway and Phytochemical Associations with Psoriasis"

### Sheet: Canonical Pathways
Ingenuity Canonical Pathways	-log(p-value)	Ratio	z-score	Molecules	Genes of Interest (GoI) Present in Molecules	("Canonical Pathways"[Title/Abstract]) AND ("Psoriasis"[Title/Abstract])	References
Antimicrobial peptides	9.66	0.245	3.464	KLK6,LCN2,LTF,LYZ,PGLYRP4,PI3,PRSS3,RNASE7,S100A7,S100A7A,S100A8,S100A9	LCN2	("Antimicrobial peptides"[Title/Abstract]) AND ("Psoriasis"[Title/Abstract])	Donnarumma, Giovanna, et al. “Malassezia Furfur Induces the Expression of Beta-Defensin-2 in Human Keratinocytes in a Protein Kinase C-Dependent Manner.” Archives of Dermatological Research, vol. 295, no. 11, Apr. 2004, pp. 474–81. PubMed, https://doi.org/10.1007/s00403-003-0445-0.
Interferon alpha/beta signaling	11.6	0.211	2.5	EGR1,IFI27,IFI6,IFIT1,IFIT3,IRF6,ISG15,MX1,OAS1,OAS2,OAS3,OASL,RSAD2,SOCS3,STAT1,XAF1	EGR1	("Interferon alpha/beta signaling"[Title/Abstract]) AND ("Psoriasis"[Title/Abstract])	van der Fits, Leslie, et al. “In Psoriasis Lesional Skin the Type I Interferon Signaling Pathway Is Activated, Whereas Interferon-Alpha Sensitivity Is Unaltered.” The Journal of Investigative Dermatology, vol. 122, no. 1, Jan. 2004, pp. 51–60. PubMed, https://doi.org/10.1046/j.0022-202X.2003.22113.x.
Interferon gamma signaling	6.11	0.122	2.309	GBP1,GBP5,GBP6,HLA-DPA1,IRF6,OAS1,OAS2,OAS3,OASL,SOCS3,STAT1,TRIM14		("Interferon gamma signaling"[Title/Abstract]) AND ("Psoriasis"[Title/Abstract])	Vincken, Nanette L. A., et al. “Suppression of IL-12/IL-23 P40 Subunit in the Skin and Blood of Psoriasis Patients by Tofacitinib Is Dependent on Active Interferon-γ Signaling in Dendritic Cells: Implications for the Treatment of Psoriasis and Interferon-Driven Diseases.” Experimental Dermatology, vol. 31, no. 6, June 2022, pp. 962–69. PubMed, https://doi.org/10.1111/exd.14566.
Keratinization	12.3	0.12	2.2	DSC2,DSG2,IVL,KLK13,KLK8,KRT15,KRT16,KRT18,KRT19,KRT6A,KRT6B,KRT7,KRT77,KRT78,KRT79,KRT9,LCE3D,PI3,PKP3,SPRR1A,SPRR1B,SPRR2A,SPRR2D,SPRR2G,SPRR3,TGM1		("Keratinization"[Title/Abstract]) AND ("Psoriasis"[Title/Abstract])	Orfanos, C. E., et al. “[Treatment of psoriasis using vitamin A, vitamin A acid and oral retinoids].” Der Hautarzt; Zeitschrift Fur Dermatologie, Venerologie, Und Verwandte Gebiete, vol. 30, no. 3, Mar. 1979, pp. 124–33. PubMed.
OAS antiviral response	4.7	0.444	2	OAS1,OAS2,OAS3,OASL		("OAS antiviral response"[Title/Abstract]) AND ("Psoriasis"[Title/Abstract])	No Literature Found
Role of IL-17A in Psoriasis	6.73	0.429	2	CXCL1,CXCL8,DEFB4A,S100A7,S100A8,S100A9	CXCL8	("Role of IL-17A in Psoriasis"[Title/Abstract]) AND ("Psoriasis"[Title/Abstract])	Varshney, Pallavi, et al. “Transcriptome Profiling Unveils the Role of Cholesterol in IL-17A Signaling in Psoriasis.” Scientific Reports, vol. 6, no. 1, Jan. 2016, p. 19295. DOI.org (Crossref), https://doi.org/10.1038/srep19295.
