## Supplementary File 8 for "Systems Level Analysis of Gene, Pathway and Phytochemical Associations with Psoriasis"

### Sheet: Diseases & Biofunctions
Diseases or Functions Annotation (Directly relevant)	p-value	Predicted Activation State	Activation z-score	# Molecules	Molecules	Genes of Interest (GoI) Present in Molecules	No. of GoI Present in Molecules	Searched in Abstract/Title	References
Activation of blood cells	1.83e-20	Increased	2.817	84	ADIPOQ,AIM2,ARG1,ATF3,BACH2,BCL6,BHLHE40,CCL13,CCL22,CCR7,CD2,CD24,CD274,CD47,CD48,CDK5R1,CLEC7A,CXCL1,CXCL10,CXCL8,CXCL9,DDIT3,DEFB4A,DUSP1,EPSTI1,FGF2,FOS,GATA3,GPAM,GZMA,GZMB,HBP1,HLA-DPA1,HPSE,HSD11B1,IDO1,IL19,IL37,IL6,IL6ST,IRF6,JUN,KLF2,LCK,LCN2,LTB,LTF,MMP1,MMP9,NAMPT,NFIL3,NR3C2,NR4A1,NR4A2,PDK4,PLCB4,PPARG,PPIF,PRKCQ,PTGS2,PYCARD,RAB27A,RBP4,RGMA,RHOB,RORA,RORC,RSAD2,S100A12,S100A7,S100…	ARG1,ATF3,BHLHE40,CXCL8,DUSP1,FOS,HSD11B1,IL6,JUN,LCN2,MMP1,NFIL3,NR4A1,NR4A2,PPARG,RBP4,SOCS2,TF,VEGFA,MMP9,PTGS2	21	("Activation of blood cells"[Title/Abstract]) AND ("Psoriasis"[Title/Abstract])	Not found in Literature
Activation of cells	1.73e-25	Increased	2.408	110	ADIPOQ,ADRB2,AIM2,ARG1,ATF3,BACH2,BCL2A1,BCL6,BHLHE40,CCL13,CCL18,CCL22,CCN1,CCR7,CD2,CD24,CD274,CD47,CD48,CDK5R1,CIDEC,CLEC7A,CXCL1,CXCL10,CXCL8,CXCL9,DDIT3,DDIT4,DEFB4A,DUSP1,EPSTI1,FERMT2,FGF2,FOS,GATA3,GPAM,GRIA2,GZMA,GZMB,HBP1,HLA-DPA1,HPSE,HSD11B1,HTR3A,IDO1,IL19,IL36A,IL36G,IL36RN,IL37,IL6,IL6ST,INSR,IRF6,JUN,KLF2,KRT18,LCK,LCN2,LHX2,LTB,LTF,MEGF10,MMP1,MMP9,NAMPT,NFIL3,NR1D1,NR3C2,NR4A1,N…	ARG1,ATF3,BHLHE40,CCN1,CXCL8,DUSP1,FOS,HSD11B1,IL6,JUN,LCN2,MMP1,NFIL3,NR4A1,NR4A2,PPARG,PPARGC1A,RBP4,SLC2A3,SMPD3,SOCS2,STC1,TF,VEGFA,MMP9,PTGS2	26	("Activation of cells"[Title/Abstract]) AND ("Psoriasis"[Title/Abstract])	Christophers, E., et al. Identification of Two Endogenous Neutrophil-Activating Peptides in Psoriatic Skin and Inflammatory Cells: C5ades Arg and NAP. Dermatologica, 179 Suppl 1, 1989, pp. 9 15. PubMed, https://doi.org/10.1159/000248440.
Activation of leukocytes	1.16e-20	Increased	2.568	81	ADIPOQ,AIM2,ARG1,ATF3,BACH2,BCL6,BHLHE40,CCL13,CCL22,CCR7,CD2,CD24,CD274,CD47,CD48,CDK5R1,CLEC7A,CXCL1,CXCL10,CXCL8,CXCL9,DDIT3,DEFB4A,DUSP1,EPSTI1,FGF2,FOS,GATA3,GPAM,GZMA,GZMB,HBP1,HLA-DPA1,HPSE,HSD11B1,IDO1,IL19,IL37,IL6,IL6ST,IRF6,JUN,KLF2,LCK,LCN2,LTB,LTF,MMP9,NAMPT,NFIL3,NR3C2,NR4A1,NR4A2,PDK4,PLCB4,PPARG,PRKCQ,PTGS2,PYCARD,RAB27A,RBP4,RGMA,RHOB,RORA,RSAD2,S100A12,S100A7,S100A8,S100A9,SELL,…	ARG1,ATF3,BHLHE40,CXCL8,DUSP1,FOS,HSD11B1,IL6,JUN,LCN2,NFIL3,NR4A1,NR4A2,PPARG,RBP4,SOCS2,TF,VEGFA,MMP9,PTGS2	20	("Activation of leukocytes"[Title/Abstract]) AND ("Psoriasis"[Title/Abstract])	Krueger, James G. The Immunologic Basis for the Treatment of Psoriasis with New Biologic Agents. Journal of the American Academy of Dermatology, vol. 46, no. 1, Jan. 2002, pp. 1 23; quiz 23 26. PubMed, https://doi.org/10.1067/mjd.2002.120568.
Activation of myeloid cells	1.49e-14	Increased	2.329	45	ADIPOQ,ARG1,ATF3,CCL13,CCL22,CD274,CD47,CD48,CDK5R1,CXCL1,CXCL10,CXCL8,CXCL9,DDIT3,EPSTI1,GZMA,HPSE,HSD11B1,IL19,IL37,IL6,IRF6,JUN,LCN2,LTF,MMP9,NAMPT,NFIL3,NR3C2,NR4A1,PDK4,PPARG,PTGS2,RAB27A,RGMA,RORA,S100A12,S100A7,S100A8,S100A9,SELL,SFRP1,STAT1,THBS1,VTCN1	ARG1,ATF3,CXCL8,HSD11B1,IL6,JUN,LCN2,NFIL3,NR4A1,PPARG,PTGS2,TF,MMP9,PTGS2	14	("Activation of myeloid cells"[Title/Abstract]) AND ("Psoriasis"[Title/Abstract])	Gottlieb, Alice B., et al. TNF Inhibition Rapidly Down-Regulates Multiple Proinflammatory Pathways in Psoriasis Plaques. Journal of Immunology (Baltimore, Md.: 1950), vol. 175, no. 4, Aug. 2005, pp. 2721 29. PubMed, https://doi.org/10.4049/jimmunol.175.4.2721.
Activation of phagocytes	1.04e-17	Increased	2.39	52	ADIPOQ,ARG1,ATF3,CCL13,CCL22,CCR7,CD24,CD274,CD47,CD48,CDK5R1,CLEC7A,CXCL1,CXCL10,CXCL8,DDIT3,DEFB4A,EPSTI1,GZMA,HPSE,HSD11B1,IDO1,IL19,IL37,IL6,IRF6,JUN,LCN2,LTB,LTF,MMP9,NAMPT,NFIL3,NR3C2,NR4A1,PDK4,PPARG,PTGS2,PYCARD,RAB27A,RGMA,RORA,S100A12,S100A7,S100A8,S100A9,SELL,SFRP1,STAT1,THBS1,VEGFA,VTCN1	ARG1,ATF3,CXCL8,HSD11B1,IL6,JUN,LCN2,NFIL3,NR4A1,PPARG,TF,VEGFA,MMP9,PTGS2	14	("Activation of phagocytes"[Title/Abstract]) AND ("Psoriasis"[Title/Abstract])	Zhang, K., et al. Decreased Colony Formation of High Proliferative Potential Colony-Forming Cells and Granulocyte-Macrophage Colony-Forming Units and Increased Hes-1 Expression in Bone Marrow Mononuclear Cells from Patients with Psoriasis. The British Journal of Dermatology, vol. 163, no. 1, July 2010, pp. 93 101. PubMed, https://doi.org/10.1111/j.1365-2133.2010.09790.x.
Antimicrobial response	2.59e-23	Increased	3.279	56	ADM,AIM2,APOBEC3A,APOBEC3B,CCL22,CCR7,CLEC7A,CXCL13,CXCL8,CXCL9,DDIT4,DEFB4A,GBP1,GBP5,GPAM,GPR15LG,GZMB,H2BC8,IFI27,IFI44,IFI44L,IFI6,IFIT1,IFIT3,IL6,ISG15,LCN2,LTF,LYZ,MMP12,MMP7,MX1,NLRX1,OAS1,OAS2,OAS3,OASL,OTUB2,PARP9,PGLYRP4,PMAIP1,PRSS3,PYCARD,RNASE7,RSAD2,RTP4,S100A12,S100A7,S100A8,S100A9,SOCS3,SPRR2A,SPRY1,STAT1,WFDC12,ZC3H12A	ADM,CXCL8,IL6,LCN2,MMP1,TF	6	("Antimicrobial response"[Title/Abstract]) AND ("Psoriasis"[Title/Abstract])	de Jongh, Gys J., et al. High Expression Levels of Keratinocyte Antimicrobial Proteins in Psoriasis Compared with Atopic Dermatitis. The Journal of Investigative Dermatology, vol. 125, no. 6, Dec. 2005, pp. 1163 73. PubMed, https://doi.org/10.1111/j.0022-202X.2005.23935.x.
Cell movement	1.72e-49	Increased	2.655	265	ACKR1,ACP5,ACTA2,ADAMTS1,ADIPOQ,ADM,ADRB1,ADRB2,AGTR1,AIM2,AKAP12,AKR1B10,AOC3,APOBEC3A,APOBEC3B,APOC1,APOD,ARG1,ASPM,ATF3,ATP6V0A4,AURKA,BACH2,BAG4,BCAR3,BCL6,BHLHE40,BHLHE41,BIRC5,BTC,CAMK2N1,CAVIN2,CCL13,CCL18,CCL22,CCL27,CCN1,CCNA2,CCNB1,CCNB2,CCR7,CD2,CD24,CD274,CD47,CD48,CDC20,CDC42BPA,CDK1,CDK5R1,CDKN3,CDO1,CES1,CFAP251,CHRM3,CHRNA9,CLEC7A,CXCL1,CXCL10,CXCL11,CXCL13,CXCL8,CXCL9,CYP1A1,CYP1…	ADM,ARG1,ATF3,AURKA,BHLHE40,BIRC5,CCN1,CCNA2,CCNB2,CHRM3,CXCL8,DUSP1,EGR1,FASN,FLT1,FOS,FOSB,GAL,GLDC,IL6,JUN,LCN2,MMP1,NFIL3,NR4A1,NR4A2,PER1,PPARG,PPARGC1A,PPP1R15A,SIK1,SOCS2,SOD2,STC1,TF,VEGFA,ZFP36,LINC01140,CCNB1,CDK1,MMP9,PTGS2,CYP1A1	43	("Cell movement"[Title/Abstract]) AND ("Psoriasis"[Title/Abstract])	Not found in Literature
Cell movement of granulocytes	2.05e-20	Increased	3.735	58	ACKR1,ADIPOQ,ADM,ADRB2,AIM2,AOC3,CCL13,CCR7,CD2,CD274,CD47,CD48,CXCL1,CXCL10,CXCL11,CXCL8,CXCL9,DDIT4,DEFB4A,DUSP1,FABP4,FABP5,FOS,GJB2,GZMB,IL36A,IL36G,IL6,IL6ST,IRF6,ISG15,LCN2,LTF,MMP12,MMP7,MMP9,NR4A1,PDK4,PPARG,PRKCQ,PRSS3,PTGS2,RAB27A,RAC2,RORA,RSPO3,S100A12,S100A7,S100A7A,S100A8,S100A9,SELL,SERPINE1,SFRP1,SOCS3,TNFAIP3,VEGFA,VTCN1	ADM,CXCL8,DUSP1,FOS,IL6,LCN2,MMP1,NR4A1,PPARG,TF,VEGFA,MMP9,PTGS2	13	("Cell movement of granulocytes"[Title/Abstract]) AND ("Psoriasis"[Title/Abstract])	Not found in Literature
Cell movement of leukocytes	9.33e-29	Increased	3.461	107	ACKR1,ADIPOQ,ADM,ADRB2,AIM2,AOC3,APOD,ARG1,BACH2,BAG4,BCL6,CCL13,CCL18,CCL22,CCL27,CCN1,CCR7,CD2,CD274,CD47,CD48,CDC20,CES1,CHRNA9,CXCL1,CXCL10,CXCL11,CXCL13,CXCL8,CXCL9,DDIT4,DEFB4A,DUSP1,FABP4,FABP5,FASN,FLT1,FOS,GATA3,GJB2,GPR15LG,GPRC5A,GZMB,HPSE,IDO1,IL36A,IL36G,IL36RN,IL37,IL6,IL6ST,IL7R,INSR,IRF6,ISG15,JUN,KCNK5,KLF2,LCK,LCN2,LTB,LTF,MAOA,MMP12,MMP7,MMP9,MUC1,NEDD9,NFIL3,NR3C2,NR4A1,PDK4,P…	ADM,ARG1,CCN1,CXCL8,DUSP1,FASN,FLT1,FOS,IL6,JUN,LCN2,MMP1,NFIL3,NR4A1,PPARG,PPP1R15A,SOD2,STC1,TF,VEGFA,MMP9,PTGS2	22	("Cell movement of leukocytes"[Title/Abstract]) AND ("Psoriasis"[Title/Abstract])	Li, Yi-Yang Yvonne, et al. Targeting Leukocyte Recruitment in the Treatment of Psoriasis. Clinics in Dermatology, vol. 26, no. 5, 2008, pp. 527 38. PubMed, https://doi.org/10.1016/j.clindermatol.2007.11.002.
Cell movement of lymphatic system cells	6.99e-24	Increased	3.3	68	ACKR1,ADIPOQ,ADRB2,AIM2,AOC3,APOD,BACH2,CCL13,CCL18,CCL22,CCL27,CCR7,CD2,CD274,CD47,CD48,CDC20,CXCL1,CXCL10,CXCL11,CXCL13,CXCL8,CXCL9,DDIT4,DEFB4A,FABP5,FOS,GATA3,GJB2,GPR15LG,GPRC5A,IL37,IL6,IL6ST,IL7R,INSR,IRF6,ISG15,JUN,KCNK5,KLF2,LCK,LTB,MMP9,MUC1,NEDD9,NFIL3,NR4A1,PIK3R1,PKP3,PPARG,PRKCQ,PTGS2,RAC2,RGS1,RORA,RORC,RRM2,S100A7,SELL,SERPINB3,SOCS3,STAT1,THBS1,TIMP3,VEGFA,VTCN1,ZC3H12A	CXCL8,FOS,IL6,JUN,NFIL3,NR4A1,PPARG,VEGFA,MMP9,PTGS2	10	("Cell movement of lymphatic system cells"[Title/Abstract]) AND ("Psoriasis"[Title/Abstract])	Not found in Literature
Cell movement of lymphocytes	9e-24	Increased	3.431	67	ACKR1,ADIPOQ,ADRB2,AIM2,AOC3,APOD,BACH2,CCL13,CCL18,CCL22,CCL27,CCR7,CD2,CD274,CD47,CD48,CDC20,CXCL1,CXCL10,CXCL11,CXCL13,CXCL8,CXCL9,DDIT4,DEFB4A,FABP5,FOS,GATA3,GJB2,GPR15LG,GPRC5A,IL37,IL6,IL6ST,IL7R,INSR,IRF6,ISG15,JUN,KCNK5,KLF2,LCK,LTB,MMP9,MUC1,NEDD9,NFIL3,NR4A1,PIK3R1,PKP3,PPARG,PRKCQ,PTGS2,RAC2,RGS1,RORA,RORC,RRM2,S100A7,SELL,SERPINB3,SOCS3,STAT1,THBS1,TIMP3,VTCN1,ZC3H12A	CXCL8,FOS,IL6,JUN,NFIL3,NR4A1,PPARG,PTGS2,MMP9	9	("Cell movement of lymphocytes"[Title/Abstract]) AND ("Psoriasis"[Title/Abstract])	Not found in Literature
Cell movement of monocytes	7.67e-10	Increased	2.948	24	AOC3,CCL22,CCN1,CD47,CHRNA9,CXCL10,CXCL8,CXCL9,DUSP1,FLT1,IL6,IL6ST,MAOA,MMP12,MMP9,PPARG,RAC2,S100A12,S100A7,S100A7A,SERPINE1,STAT1,TIMP3,VEGFA	CCN1,CXCL8,DUSP1,FLT1,IL6,MMP1,PPARG,VEGFA,MMP9	9	("Cell movement of monocytes"[Title/Abstract]) AND ("Psoriasis"[Title/Abstract])	Neum ller, J., et al. Interaction of Monocytes from Patients with Psoriatic Arthritis with Cultured Microvascular Endothelial Cells. Clinical Immunology (Orlando, Fla.), vol. 98, no. 1, Jan. 2001, pp. 143 52. PubMed, https://doi.org/10.1006/clim.2000.4953.
Cell movement of mononuclear leukocytes	1.66e-26	Increased	3.65	77	ACKR1,ADIPOQ,ADRB2,AIM2,AOC3,APOD,BACH2,CCL13,CCL18,CCL22,CCL27,CCN1,CCR7,CD2,CD274,CD47,CD48,CDC20,CHRNA9,CXCL1,CXCL10,CXCL11,CXCL13,CXCL8,CXCL9,DDIT4,DEFB4A,DUSP1,FABP5,FLT1,FOS,GATA3,GJB2,GPR15LG,GPRC5A,IL37,IL6,IL6ST,IL7R,INSR,IRF6,ISG15,JUN,KCNK5,KLF2,LCK,LTB,MAOA,MMP12,MMP9,MUC1,NEDD9,NFIL3,NR4A1,PIK3R1,PKP3,PPARG,PRKCQ,PTGS2,RAC2,RGS1,RORA,RORC,RRM2,S100A12,S100A7,S100A7A,SELL,SERPINB3,SER…	CCN1,CXCL8,DUSP1,FLT1,FOS,IL6,JUN,MMP1,NFIL3,NR4A1,PPARG,VEGFA,MMP9,PTGS2	14	("Cell movement of mononuclear leukocytes"[Title/Abstract]) AND ("Psoriasis"[Title/Abstract])	Goebeler, M., et al. The C-X-C Chemokine Mig Is Highly Expressed in the Papillae of Psoriatic Lesions. The Journal of Pathology, vol. 184, no. 1, Jan. 1998, pp. 89 95. PubMed, https://doi.org/10.1002/(SICI)1096-9896(199801)184:1%3C89::AID-PATH975%3E3.0.CO;2-Z.
Cell movement of myeloid cells	6.5e-25	Increased	3.479	82	ACKR1,ADIPOQ,ADM,ADRB2,AIM2,AOC3,ARG1,BAG4,BCL6,CCL13,CCL22,CCN1,CCR7,CD2,CD274,CD47,CD48,CES1,CHRNA9,CXCL1,CXCL10,CXCL11,CXCL8,CXCL9,DDIT4,DEFB4A,DUSP1,FABP4,FABP5,FLT1,FOS,GJB2,GZMB,IL36A,IL36G,IL37,IL6,IL6ST,IRF6,ISG15,LCN2,LTB,LTF,MAOA,MMP12,MMP7,MMP9,MUC1,NR3C2,NR4A1,PDK4,PIK3R1,PPARG,PPP1R15A,PRKCQ,PRSS3,PTGS2,RAB27A,RAC2,RHOB,RORA,RRM2,RSPO3,S100A12,S100A7,S100A7A,S100A8,S100A9,SELL,SERPIN…	ADM,ARG1,CCN1,CXCL8,DUSP1,FLT1,FOS,IL6,LCN2,MMP1,NR4A1,PPARG,PPP1R15A,SOD2,STC1,TF,VEGFA,MMP9,PTGS2	19	("Cell movement of myeloid cells"[Title/Abstract]) AND ("Psoriasis"[Title/Abstract])	Johnson-Huang, Leanne M., et al. Post-Therapeutic Relapse of Psoriasis after CD11a Blockade Is Associated with T Cells and Inflammatory Myeloid DCs. PloS One, vol. 7, no. 2, 2012, p. e30308. PubMed, https://doi.org/10.1371/journal.pone.0030308.
Cell movement of neutrophils	1.84e-15	Increased	3.265	46	ACKR1,ADIPOQ,ADM,ADRB2,AIM2,CCR7,CD274,CD47,CXCL1,CXCL10,CXCL8,CXCL9,DDIT4,DEFB4A,DUSP1,FABP4,FABP5,GJB2,GZMB,IL36A,IL36G,IL6,IL6ST,IRF6,ISG15,LCN2,MMP12,MMP7,MMP9,PDK4,PRKCQ,PTGS2,RAB27A,RAC2,RORA,RSPO3,S100A12,S100A7,S100A8,S100A9,SELL,SERPINE1,SFRP1,SOCS3,TNFAIP3,VTCN1	ADM,CXCL8,DUSP1,IL6,LCN2,MMP1,MMP9,PTGS2	8	("Cell movement of neutrophils"[Title/Abstract]) AND ("Psoriasis"[Title/Abstract])	Not found in Literature
Cell movement of phagocytes	1.79e-21	Increased	3.188	77	ACKR1,ADIPOQ,ADM,ADRB2,AIM2,AOC3,ARG1,BAG4,BCL6,CCL22,CCN1,CCR7,CD274,CD47,CES1,CHRNA9,CXCL1,CXCL10,CXCL11,CXCL13,CXCL8,CXCL9,DDIT4,DEFB4A,DUSP1,FABP4,FABP5,FLT1,GJB2,GZMB,HPSE,IL36A,IL36G,IL37,IL6,IL6ST,IRF6,ISG15,LCN2,LTB,MAOA,MMP12,MMP7,MMP9,MUC1,NR3C2,PDK4,PIK3R1,PPARG,PPP1R15A,PRKCQ,PTGS2,RAB27A,RAC2,RHOB,RORA,RSPO3,S100A12,S100A7,S100A7A,S100A8,S100A9,SELL,SERPINB3,SERPINE1,SFRP1,SLAMF7,SOC…	ADM,ARG1,CCN1,CXCL8,DUSP1,FLT1,IL6,LCN2,MMP1,PPARG,PPP1R15A,SOD2,STC1,VEGFA,MMP9,PTGS2	16	("Cell movement of phagocytes"[Title/Abstract]) AND ("Psoriasis"[Title/Abstract])	Not found in Literature
Cell movement of T lymphocytes	5.92e-17	Increased	3.663	44	ACKR1,ADIPOQ,AIM2,AOC3,APOD,BACH2,CCL18,CCL22,CCL27,CCR7,CD274,CD47,CDC20,CXCL1,CXCL10,CXCL11,CXCL13,CXCL8,CXCL9,DDIT4,DEFB4A,FABP5,GATA3,IL6,IL6ST,INSR,LTB,MMP9,MUC1,NR4A1,PIK3R1,PKP3,PRKCQ,PTGS2,RAC2,RGS1,RORA,RORC,S100A7,SELL,SOCS3,STAT1,THBS1,VTCN1	CXCL8,IL6,NR4A1,MMP9,PTGS2	5	("Cell movement of T lymphocytes"[Title/Abstract]) AND ("Psoriasis"[Title/Abstract])	Not found in Literature
Cellular infiltration	4.41e-27	Increased	2.994	82	ACKR1,ADIPOQ,ADM,ADRB1,ADRB2,AIM2,APOD,ARG1,CCL18,CCL22,CCN1,CCR7,CD2,CD274,CD47,CD48,CDC20,CES1,CHRNA9,CXCL10,CXCL8,CXCL9,DDIT4,DUSP1,FABP4,FABP5,FASN,FGF2,FLT1,FOS,GBP1,GJB2,GZMB,IDO1,IL36A,IL36G,IL36RN,IL6,IL6ST,IRF6,ISG15,JUN,LCN2,LTB,LTF,MMP12,MMP9,MUC1,NR3C2,NR4A1,PDK4,PIK3R1,PKP3,PPARG,PPP1R15A,PRKCQ,PRSS3,PTGS2,RAB27A,RAC2,RORA,RORC,RRM2,RSPO3,S100A8,S100A9,SELL,SERPINB3,SERPINE1,SFRP1,SL…	ADM,ARG1,CCN1,CXCL8,DUSP1,FASN,FLT1,FOS,IL6,JUN,LCN2,MMP1,NR4A1,PPARG,PPP1R15A,SOCS2,SOD2,STC1,TF,VEGFA,MMP9,PTGS2	22	("Cellular infiltration"[Title/Abstract]) AND ("Psoriasis"[Title/Abstract])	Gottlieb, Alice B., et al. TNF Inhibition Rapidly Down-Regulates Multiple Proinflammatory Pathways in Psoriasis Plaques. Journal of Immunology (Baltimore, Md.: 1950), vol. 175, no. 4, Aug. 2005, pp. 2721 29. PubMed, https://doi.org/10.4049/jimmunol.175.4.2721.
Cellular infiltration by granulocytes	1.09e-18	Increased	3.324	43	ACKR1,ADIPOQ,ADM,ADRB2,AIM2,CCR7,CD2,CD274,CD47,CD48,CXCL8,DDIT4,DUSP1,FABP4,FABP5,FOS,GJB2,GZMB,IL36A,IL36G,IL6,IRF6,LCN2,MMP12,MMP9,NR4A1,PDK4,PPARG,PRKCQ,PRSS3,PTGS2,RAB27A,RAC2,RORA,RSPO3,S100A8,S100A9,SELL,SERPINE1,SFRP1,SOCS3,TNFAIP3,VTCN1	ADM,CXCL8,DUSP1,FOS,IL6,LCN2,MMP1,NR4A1,PPARG,MMP9,PTGS2	11	("Cellular infiltration by granulocytes"[Title/Abstract]) AND ("Psoriasis"[Title/Abstract])	Bacharach-Buhles, M., and P. Altmeyer. Pustulosis Palmoplantaris. How Initial Ultrastructural Alterations Change into Vesicles and Pustules. Acta Dermato-Venereologica. Supplementum, vol. 146, 1989, pp. 76 80. PubMed.
Cellular infiltration by leukocytes	1.66e-25	Increased	2.982	76	ACKR1,ADIPOQ,ADM,ADRB2,AIM2,APOD,ARG1,CCL18,CCL22,CCN1,CCR7,CD2,CD274,CD47,CD48,CDC20,CES1,CHRNA9,CXCL10,CXCL8,CXCL9,DDIT4,DUSP1,FABP4,FABP5,FASN,FLT1,FOS,GJB2,GZMB,IDO1,IL36A,IL36G,IL36RN,IL6,IL6ST,IRF6,ISG15,LCN2,LTB,LTF,MMP12,MMP9,MUC1,NR3C2,NR4A1,PDK4,PIK3R1,PKP3,PPARG,PPP1R15A,PRKCQ,PRSS3,PTGS2,RAB27A,RAC2,RORA,RORC,RRM2,RSPO3,S100A8,S100A9,SELL,SERPINB3,SERPINE1,SFRP1,SLAMF7,SOCS3,SOD2,STAT…	ADM,ARG1,CCN1,CXCL8,DUSP1,FASN,FLT1,FOS,IL6,LCN2,MMP1,NR4A1,PPARG,PPP1R15A,SOD2,STC1,TF,MMP9,PTGS2	19	("Cellular infiltration by leukocytes"[Title/Abstract]) AND ("Psoriasis"[Title/Abstract])	Not found in Literature
Cellular infiltration by lymphocytes	2.5e-13	Increased	2.414	34	ACKR1,ADIPOQ,ADRB2,AIM2,APOD,CCL18,CCL22,CCR7,CD274,CDC20,CXCL8,CXCL9,DDIT4,GJB2,IL6,IL6ST,IRF6,ISG15,LTB,MMP9,MUC1,NR4A1,PIK3R1,PKP3,PPARG,PRKCQ,PTGS2,RORA,RORC,RRM2,STAT1,TIMP3,VTCN1,ZC3H12A	CXCL8,IL6,NR4A1,PPARG,MMP9,PTGS2	6	("Cellular infiltration by lymphocytes"[Title/Abstract]) AND ("Psoriasis"[Title/Abstract])	Bacharach-Buhles, M., and P. Altmeyer. Pustulosis Palmoplantaris. How Initial Ultrastructural Alterations Change into Vesicles and Pustules. Acta Dermato-Venereologica. Supplementum, vol. 146, 1989, pp. 76 80. PubMed.
Cellular infiltration by mononuclear leukocytes	8.9e-14	Increased	2.763	37	ACKR1,ADIPOQ,ADRB2,AIM2,APOD,CCL18,CCL22,CCR7,CD274,CDC20,CHRNA9,CXCL8,CXCL9,DDIT4,FLT1,GJB2,IL6,IL6ST,IRF6,ISG15,LTB,MMP12,MMP9,MUC1,NR4A1,PIK3R1,PKP3,PPARG,PRKCQ,PTGS2,RORA,RORC,RRM2,STAT1,TIMP3,VTCN1,ZC3H12A	CXCL8,FLT1,IL6,MMP1,NR4A1,PPARG,MMP9,PTGS2	8	("Cellular infiltration by mononuclear leukocytes"[Title/Abstract]) AND ("Psoriasis"[Title/Abstract])	Goebeler, M., et al. The C-X-C Chemokine Mig Is Highly Expressed in the Papillae of Psoriatic Lesions. The Journal of Pathology, vol. 184, no. 1, Jan. 1998, pp. 89 95. PubMed, https://doi.org/10.1002/(SICI)1096-9896(199801)184:1%3C89::AID-PATH975%3E3.0.CO;2-Z.
Cellular infiltration by myeloid cells	1.01e-23	Increased	3.065	61	ACKR1,ADIPOQ,ADM,ADRB2,AIM2,ARG1,CCN1,CCR7,CD2,CD274,CD47,CD48,CES1,CHRNA9,CXCL10,CXCL8,DDIT4,DUSP1,FABP4,FABP5,FLT1,FOS,GJB2,GZMB,IL36A,IL36G,IL6,IL6ST,IRF6,LCN2,LTB,MMP12,MMP9,MUC1,NR3C2,NR4A1,PDK4,PPARG,PPP1R15A,PRKCQ,PRSS3,PTGS2,RAB27A,RAC2,RORA,RRM2,RSPO3,S100A8,S100A9,SELL,SERPINB3,SERPINE1,SFRP1,SLAMF7,SOCS3,SOD2,STAT1,STC1,TIMP3,TNFAIP3,VTCN1	ADM,ARG1,CCN1,CXCL8,DUSP1,FLT1,FOS,IL6,LCN2,MMP1,NR4A1,PPARG,PPP1R15A,SOD2,STC1,MMP9,PTGS2	17	("Cellular infiltration by myeloid cells"[Title/Abstract]) AND ("Psoriasis"[Title/Abstract])	Not found in Literature
Cellular infiltration by phagocytes	3e-20	Increased	2.368	54	ACKR1,ADIPOQ,ADM,ADRB2,AIM2,ARG1,CCN1,CD274,CES1,CHRNA9,CXCL10,CXCL8,DDIT4,DUSP1,FABP4,FABP5,FLT1,GJB2,GZMB,IL36A,IL36G,IL6,IL6ST,IRF6,LCN2,LTB,MMP12,MMP9,MUC1,NR3C2,PDK4,PPARG,PPP1R15A,PRKCQ,PTGS2,RAB27A,RAC2,RORA,RSPO3,S100A8,S100A9,SELL,SERPINB3,SERPINE1,SFRP1,SLAMF7,SOCS3,SOD2,STAT1,STC1,TIMP3,TNFAIP3,VTCN1,ZC3H12A	ADM,ARG1,CCN1,CXCL8,DUSP1,FLT1,IL6,LCN2,MMP1,PPARG,PPP1R15A,SOD2,STC1,MMP9,PTGS2	15	("Cellular infiltration by phagocytes"[Title/Abstract]) AND ("Psoriasis"[Title/Abstract])	Not found in Literature
Chemotaxis	4.13e-12	Increased	2.228	52	ACKR1,AGTR1,AKAP12,CCL13,CCL18,CCL22,CCL27,CCN1,CCR7,CD47,CXCL1,CXCL10,CXCL11,CXCL13,CXCL8,CXCL9,DEFB4A,DUSP1,FGF2,FLT1,GPR15LG,HPSE,IL19,IL6,ISG15,JUN,LCK,LCN2,LIFR,MMP7,MMP9,MUC1,NEDD9,NR4A1,PPARG,PRKCQ,PTGS2,RAC2,RGS1,RHOB,S100A12,S100A7,S100A7A,S100A8,S100A9,SELL,SERPINE1,SOCS3,STAT1,THBS1,TYMP,VEGFA	CCN1,CXCL8,DUSP1,FLT1,IL6,JUN,LCN2,NR4A1,PPARG,VEGFA,MMP9,PTGS2	12	("Chemotaxis"[Title/Abstract]) AND ("Psoriasis"[Title/Abstract])	Tagami, H., et al. Inflammation and Immunity in Dermatophytosis. Dermatologica, 179 Suppl 1, 1989, pp. 1 8. PubMed, https://doi.org/10.1159/000248439.
Chemotaxis of leukocytes	2.23e-10	Increased	3.757	37	CCL13,CCL18,CCL22,CCL27,CCR7,CD47,CXCL1,CXCL10,CXCL11,CXCL13,CXCL8,CXCL9,DEFB4A,DUSP1,FLT1,GPR15LG,HPSE,IL6,ISG15,LCN2,MMP7,MMP9,NEDD9,PPARG,RAC2,RGS1,RHOB,S100A12,S100A7,S100A7A,S100A8,S100A9,SELL,SERPINE1,SOCS3,THBS1,VEGFA	CXCL8,DUSP1,FLT1,IL6,LCN2,PPARG,VEGFA,MMP9	8	("Chemotaxis of leukocytes"[Title/Abstract]) AND ("Psoriasis"[Title/Abstract])	Rossi, Barbara, and Gabriela Constantin. Anti-Selectin Therapy for the Treatment of Inflammatory Diseases. Inflammation & Allergy Drug Targets, vol. 7, no. 2, June 2008, pp. 85 93. PubMed, https://doi.org/10.2174/187152808785107633.
Chemotaxis of lymphocytes	9.28e-10	Increased	2.996	19	CCL13,CCL18,CCL22,CCL27,CCR7,CXCL10,CXCL11,CXCL13,CXCL8,CXCL9,DEFB4A,GPR15LG,MMP9,NEDD9,RAC2,RGS1,S100A7,SOCS3,THBS1	CXCL8,MMP9	2	("Chemotaxis of lymphocytes"[Title/Abstract]) AND ("Psoriasis"[Title/Abstract])	Not found in Literature
Chemotaxis of mononuclear leukocytes	8.59e-11	Increased	2.988	25	CCL13,CCL18,CCL22,CCL27,CCR7,CXCL10,CXCL11,CXCL13,CXCL8,CXCL9,DEFB4A,DUSP1,FLT1,GPR15LG,MMP9,NEDD9,RAC2,RGS1,S100A12,S100A7,S100A7A,SERPINE1,SOCS3,THBS1,VEGFA	CXCL8,DUSP1,FLT1,VEGFA,MMP9	5	("Chemotaxis of mononuclear leukocytes"[Title/Abstract]) AND ("Psoriasis"[Title/Abstract])	Goebeler, M., et al. The C-X-C Chemokine Mig Is Highly Expressed in the Papillae of Psoriatic Lesions. The Journal of Pathology, vol. 184, no. 1, Jan. 1998, pp. 89 95. PubMed, https://doi.org/10.1002/(SICI)1096-9896(199801)184:1%3C89::AID-PATH975%3E3.0.CO;2-Z.
Edema	3.06e-13	Increased	2.16	46	ADIPOQ,ADM,ADRB1,ADRB2,AGTR1,ATP1A2,CA4,CEACAM7,CHRM3,CXCL10,CXCL8,DDIT4,DUSP1,EPCAM,FEN1,FGF2,FLT1,GABRP,GAL,HSD11B1,IL6,JUN,KLF2,KMT2A,LHX2,LTF,MB,NFAT5,NR3C2,PDE9A,PDK4,PIK3R1,PPARG,PPP1R15A,PRSS3,PTGS2,SELL,SERPINB3,SERPINE1,SFRP1,STAT1,TBX3,TIMP3,TYMP,TYMS,VEGFA	ADM,CHRM3,CXCL8,DUSP1,FLT1,GAL,HSD11B1,IL6,JUN,PPARG,PPP1R15A,PTGS2,TF,VEGFA	14	("Edema"[Title/Abstract]) AND ("Psoriasis"[Title/Abstract])	Danno, K., et al. Ultraviolet Radiation Suppresses Mouse-Ear Edema Induced by Topical Application of Arachidonic Acid. Archives of Dermatological Research, vol. 282, no. 1, 1990, pp. 42 46. PubMed, https://doi.org/10.1007/BF00505644.
Homing of leukocytes	7.76e-11	Increased	3.39	39	AOC3,CCL13,CCL18,CCL22,CCL27,CCR7,CD47,CXCL1,CXCL10,CXCL11,CXCL13,CXCL8,CXCL9,DEFB4A,DUSP1,FLT1,GATA3,GPR15LG,HPSE,IL6,ISG15,LCN2,MMP7,MMP9,NEDD9,PPARG,RAC2,RGS1,RHOB,S100A12,S100A7,S100A7A,S100A8,S100A9,SELL,SERPINE1,SOCS3,THBS1,VEGFA	CXCL8,DUSP1,FLT1,IL6,LCN2,PPARG,VEGFA,MMP9	8	("Homing of leukocytes"[Title/Abstract]) AND ("Psoriasis"[Title/Abstract])	Not found in Literature
Homing of lymphocytes	1.91e-10	Increased	2.795	22	AOC3,CCL13,CCL18,CCL22,CCL27,CCR7,CXCL10,CXCL11,CXCL13,CXCL8,CXCL9,DEFB4A,GATA3,GPR15LG,MMP9,NEDD9,RAC2,RGS1,S100A7,SELL,SOCS3,THBS1	CXCL8,MMP9	2	("Homing of lymphocytes"[Title/Abstract]) AND ("Psoriasis"[Title/Abstract])	Not found in Literature
Homing of mononuclear leukocytes	1.22e-11	Increased	2.801	28	AOC3,CCL13,CCL18,CCL22,CCL27,CCR7,CXCL10,CXCL11,CXCL13,CXCL8,CXCL9,DEFB4A,DUSP1,FLT1,GATA3,GPR15LG,MMP9,NEDD9,RAC2,RGS1,S100A12,S100A7,S100A7A,SELL,SERPINE1,SOCS3,THBS1,VEGFA	CXCL8,DUSP1,FLT1,VEGFA,MMP9	5	("Homing of mononuclear leukocytes"[Title/Abstract]) AND ("Psoriasis"[Title/Abstract])	Not found in Literature
Homing of T lymphocytes	5.71e-09	Increased	3.219	17	CCL18,CCL22,CCL27,CCR7,CXCL10,CXCL11,CXCL13,CXCL8,CXCL9,DEFB4A,GATA3,RAC2,RGS1,S100A7,SELL,SOCS3,THBS1	CXCL8	1	("Homing of T lymphocytes"[Title/Abstract]) AND ("Psoriasis"[Title/Abstract])	Not found in Literature
Infiltration by neutrophils	1.34e-14	Increased	2.598	34	ACKR1,ADIPOQ,ADM,ADRB2,AIM2,CD274,CXCL8,DDIT4,DUSP1,FABP4,FABP5,GJB2,GZMB,IL36A,IL36G,IL6,IRF6,LCN2,MMP12,MMP9,PDK4,PTGS2,RAB27A,RAC2,RORA,RSPO3,S100A8,S100A9,SELL,SERPINE1,SFRP1,SOCS3,TNFAIP3,VTCN1	ADM,CXCL8,DUSP1,IL6,LCN2,MMP1,PTGS2,MMP9,PTGS2	9	("Infiltration by neutrophils"[Title/Abstract]) AND ("Psoriasis"[Title/Abstract])	Ziboh, V. A., et al. Biosynthesis of Lipoxygenase Products by Enzyme Preparations from Normal and Psoriatic Skin. The Journal of Investigative Dermatology, vol. 83, no. 6, Dec. 1984, pp. 426 30. PubMed, https://doi.org/10.1111/1523-1747.ep12273519.
Infiltration by T lymphocytes	1.09e-09	Increased	2.278	25	ACKR1,ADIPOQ,AIM2,APOD,CCL18,CCL22,CD274,CDC20,CXCL8,CXCL9,DDIT4,IL6,IL6ST,LTB,MMP9,MUC1,NR4A1,PIK3R1,PKP3,PRKCQ,PTGS2,RORA,RORC,STAT1,VTCN1	CXCL8,IL6,NR4A1,PTGS2,MMP9,PTGS2	6	("Infiltration by T lymphocytes"[Title/Abstract]) AND ("Psoriasis"[Title/Abstract])	Not found in Literature
Inflammation of organ	1.49e-61	Increased	2.012	230	ACKR1,ACTA2,ADAMDEC1,ADIPOQ,ADM,ADRB1,ADRB2,AGTR1,AIM2,AKAP12,APOBEC3A,APOC1,APOD,ARG1,ATF3,ATP12A,BACH2,BCL2A1,BCL6,BHLHE40,BIRC5,C7,CA4,CAVIN2,CCL13,CCL18,CCL22,CCL27,CCN1,CCNA2,CCR7,CD2,CD24,CD274,CD47,CD48,CD52,CDK5R1,CEACAM7,CES1,CHI3L2,CHRM3,CHRNA9,CIDEC,CLDN8,CLEC7A,CXCL1,CXCL10,CXCL11,CXCL13,CXCL8,CXCL9,CYP1A1,CYP2E1,DDIT3,DDIT4,DDX17,DDX60L,DEFB4A,DHRS9,DSG2,DUSP1,EGR1,ELOVL3,EPSTI1,ERAP…	ADM,ARG1,ATF3,BHLHE40,BIRC5,CCN1,CCNA2,CHRM3,CXCL8,DUSP1,EGR1,FASN,FLT1,FOS,GADD45B,GAL,HSD11B1,IL6,JUN,LCN2,LPL,MKI67,MMP1,NFIL3,NR4A1,NR4A2,PCK1,PER1,PPARG,PPARGC1A,SIK1,SLC2A3,SOCS2,SOD2,STC1,TF,VEGFA,ZFP36,PRSS3P1,MMP9,PTGS2,CYP1A1	42	("Inflammation of organ"[Title/Abstract]) AND ("Psoriasis"[Title/Abstract])	Not found in Literature
Inflammatory response	9.83e-40	Increased	3.854	122	ACKR1,ACP5,ADIPOQ,ADM,AGTR1,AOC3,APOBEC3A,ARG1,ATF3,BAG4,BCL6,CAMK2N1,CCL13,CCL18,CCL22,CCL27,CCR7,CD274,CD47,CD48,CDK5R1,CDO1,CLEC7A,CXCL1,CXCL10,CXCL11,CXCL13,CXCL8,CXCL9,DDIT3,DEFB4A,DNASE1L3,DUSP1,EGR1,EPSTI1,FABP4,FASN,FCHSD1,FGF2,FLT1,FOS,GATA3,GBP1,GPR15LG,GREM2,HERC6,HPSE,IDO1,IFI27,IFI44,IFI44L,IFI6,IFIT1,IFIT3,IL19,IL36RN,IL37,IL6,IL6ST,IRF6,ISG15,JUN,KRT16,LAMP3,LCN2,LGALS2,LINC01140,L…	ADM,ARG1,ATF3,CXCL8,DUSP1,EGR1,FASN,FLT1,FOS,GAL,IL6,JUN,LCN2,LPL,MMP1,NFIL3,NR4A1,NR4A2,PPARG,PPARGC1A,SOD2,TF,VEGFA,ZFP36,LINC01140,MMP9,PTGS2	27	("Inflammatory response"[Title/Abstract]) AND ("Psoriasis"[Title/Abstract])	Rosenberg, E. W., et al. Microorganisms and Psoriasis. Journal of the National Medical Association, vol. 86, no. 4, Apr. 1994, pp. 305 10. PubMed.
Leukocyte migration	6.95e-33	Increased	3.382	120	ACKR1,ACP5,ADIPOQ,ADM,ADRB2,AIM2,AOC3,APOD,ARG1,BACH2,BAG4,BCL6,BHLHE40,CCL13,CCL18,CCL22,CCL27,CCN1,CCR7,CD2,CD274,CD47,CD48,CDC20,CES1,CHRNA9,CLEC7A,CXCL1,CXCL10,CXCL11,CXCL13,CXCL8,CXCL9,CYP1A1,CYP1B1,DDIT4,DEFB4A,DUSP1,EGR1,FABP4,FABP5,FASN,FLT1,FNIP1,FOS,GATA3,GJB2,GPR15LG,GPRC5A,GZMB,H19,HPSE,HYAL4,IDO1,IL36A,IL36G,IL36RN,IL37,IL6,IL6ST,IL7R,INSR,IRF6,ISG15,JUN,KCNK5,KLF2,LCK,LCN2,LTB,LTF,M…	ADM,ARG1,BHLHE40,CCN1,CXCL8,DUSP1,EGR1,FASN,FLT1,FOS,IL6,JUN,LCN2,MMP1,NFIL3,NR4A1,PER1,PPARG,PPP1R15A,SOD2,STC1,TF,VEGFA,MMP9,PTGS2,CYP1A1	26	("Leukocyte migration"[Title/Abstract]) AND ("Psoriasis"[Title/Abstract])	D Ambrosio, Daniele, et al. Chemokine Receptors in Inflammation: An Overview. Journal of Immunological Methods, vol. 273, nos. 1 2, Feb. 2003, pp. 3 13. PubMed, https://doi.org/10.1016/s0022-1759(02)00414-3.
Lymphocyte migration	1.34e-19	Increased	3.652	57	ACKR1,ADIPOQ,AIM2,AOC3,APOD,BACH2,CCL18,CCL22,CCL27,CCR7,CD2,CD274,CD47,CD48,CDC20,CXCL1,CXCL10,CXCL11,CXCL13,CXCL8,CXCL9,DDIT4,DEFB4A,FABP5,FOS,GATA3,GPR15LG,GPRC5A,IL37,IL6,IL6ST,IL7R,INSR,JUN,KCNK5,KLF2,LCK,LTB,MMP9,MUC1,NFIL3,NR4A1,PIK3R1,PKP3,PRKCQ,PTGS2,RAC2,RGS1,RORA,RORC,S100A7,SELL,SERPINB3,SOCS3,STAT1,THBS1,VTCN1	CXCL8,FOS,IL6,JUN,NFIL3,NR4A1,PTGS2,MMP9,PTGS2	9	("Lymphocyte migration"[Title/Abstract]) AND ("Psoriasis"[Title/Abstract])	Creamer, J. D., and J. N. Barker. Vascular Proliferation and Angiogenic Factors in Psoriasis. Clinical and Experimental Dermatology, vol. 20, no. 1, Jan. 1995, pp. 6 9. PubMed, https://doi.org/10.1111/j.1365-2230.1995.tb01274.x.
Migration of cells	1.23e-52	Increased	3.045	258	ACKR1,ACP5,ACTA2,ADAMTS1,ADIPOQ,ADM,ADRB2,AGTR1,AIM2,AKAP12,AKR1B10,AOC3,APOBEC3A,APOBEC3B,APOC1,APOD,ARG1,ASPM,ATF3,ATP6V0A4,AURKA,BACH2,BAG4,BCAR3,BCL6,BHLHE40,BHLHE41,BIRC5,BTC,CAMK2N1,CAVIN2,CCL13,CCL18,CCL22,CCL27,CCN1,CCNA2,CCNB1,CCNB2,CCR7,CD2,CD24,CD274,CD47,CD48,CDC20,CDC42BPA,CDK1,CDK5R1,CDKN3,CDO1,CES1,CHRM3,CHRNA9,CLEC7A,CXCL1,CXCL10,CXCL11,CXCL13,CXCL8,CXCL9,CYP1A1,CYP1B1,DACT1,DDIT4…	ADM,ARG1,ATF3,AURKA,BHLHE40,BIRC5,CCN1,CCNA2,CCNB2,CHRM3,CXCL8,DUSP1,EGR1,FASN,FLT1,FOS,GAL,GLDC,IL6,JUN,LCN2,MMP1,NFIL3,NR4A1,NR4A2,PER1,PPARG,PPARGC1A,PPP1R15A,SIK1,SOCS2,SOD2,STC1,TF,VEGFA,ZFP36,LINC01140,CCNB1,CDK1,MMP9,PTGS2,CYP1A1	42	("Migration of cells"[Title/Abstract]) AND ("Psoriasis"[Title/Abstract])	Christophers, E., et al. Identification of Two Endogenous Neutrophil-Activating Peptides in Psoriatic Skin and Inflammatory Cells: C5ades Arg and NAP. Dermatologica, 179 Suppl 1, 1989, pp. 9 15. PubMed, https://doi.org/10.1159/000248440.
Migration of lymphatic system cells	1.49e-20	Increased	3.507	59	ACKR1,ADIPOQ,ADRB2,AIM2,AOC3,APOD,BACH2,CCL18,CCL22,CCL27,CCR7,CD2,CD274,CD47,CD48,CDC20,CXCL1,CXCL10,CXCL11,CXCL13,CXCL8,CXCL9,DDIT4,DEFB4A,FABP5,FOS,GATA3,GPR15LG,GPRC5A,IL37,IL6,IL6ST,IL7R,INSR,JUN,KCNK5,KLF2,LCK,LTB,MMP9,MUC1,NFIL3,NR4A1,PIK3R1,PKP3,PRKCQ,PTGS2,RAC2,RGS1,RORA,RORC,S100A7,SELL,SERPINB3,SOCS3,STAT1,THBS1,VEGFA,VTCN1	CXCL8,FOS,IL6,JUN,NFIL3,NR4A1,VEGFA,MMP9,PTGS2	9	("Migration of lymphatic system cells"[Title/Abstract]) AND ("Psoriasis"[Title/Abstract])	Not found in Literature
Migration of mononuclear leukocytes	1.45e-21	Increased	3.696	62	ACKR1,ADIPOQ,AIM2,AOC3,APOD,BACH2,CCL18,CCL22,CCL27,CCR7,CD2,CD274,CD47,CD48,CDC20,CXCL1,CXCL10,CXCL11,CXCL13,CXCL8,CXCL9,DDIT4,DEFB4A,FABP5,FLT1,FOS,GATA3,GPR15LG,GPRC5A,IL37,IL6,IL6ST,IL7R,INSR,JUN,KCNK5,KLF2,LCK,LTB,MAOA,MMP9,MUC1,NFIL3,NR4A1,PIK3R1,PKP3,PPARG,PRKCQ,PTGS2,RAC2,RGS1,RORA,RORC,S100A7,SELL,SERPINB3,SOCS3,STAT1,THBS1,TIMP3,VEGFA,VTCN1	CXCL8,FLT1,FOS,IL6,JUN,NFIL3,NR4A1,PPARG,VEGFA,MMP9,PTGS2	11	("Migration of mononuclear leukocytes"[Title/Abstract]) AND ("Psoriasis"[Title/Abstract])	Not found in Literature
Recruitment of lymphatic system cells	1.29e-11	Increased	2.936	20	AOC3,CCL22,CCL27,CCR7,CD47,CXCL10,CXCL11,CXCL13,CXCL8,CXCL9,FABP5,FOS,GPRC5A,IL37,IL6,JUN,PRKCQ,SELL,STAT1,VEGFA	CXCL8,FOS,IL6,JUN,VEGFA	5	("Recruitment of lymphatic system cells"[Title/Abstract]) AND ("Psoriasis"[Title/Abstract])	Not found in Literature
Recruitment of lymphocytes	6.31e-11	Increased	3.166	19	AOC3,CCL22,CCL27,CCR7,CD47,CXCL10,CXCL11,CXCL13,CXCL8,CXCL9,FABP5,FOS,GPRC5A,IL37,IL6,JUN,PRKCQ,SELL,STAT1	CXCL8,FOS,IL6,JUN	4	("Recruitment of lymphocytes"[Title/Abstract]) AND ("Psoriasis"[Title/Abstract])	Not found in Literature
Recruitment of mononuclear leukocytes	1.04e-11	Increased	2.456	23	ACP5,AOC3,CCL22,CCL27,CCN1,CCR7,CD47,CXCL10,CXCL11,CXCL13,CXCL8,CXCL9,FABP5,FOS,GPRC5A,IL37,IL6,IL6ST,JUN,PRKCQ,PTGS2,SELL,STAT1	CCN1,CXCL8,FOS,IL6,JUN,PTGS2	6	("Recruitment of mononuclear leukocytes"[Title/Abstract]) AND ("Psoriasis"[Title/Abstract])	Goebeler, M., et al. The C-X-C Chemokine Mig Is Highly Expressed in the Papillae of Psoriatic Lesions. The Journal of Pathology, vol. 184, no. 1, Jan. 1998, pp. 89 95. PubMed, https://doi.org/10.1002/(SICI)1096-9896(199801)184:1%3C89::AID-PATH975%3E3.0.CO;2-Z.
Recruitment of T lymphocytes	5.07e-09	Increased	3.078	15	CCL22,CCL27,CCR7,CD47,CXCL10,CXCL11,CXCL13,CXCL8,CXCL9,FABP5,FOS,GPRC5A,IL37,JUN,STAT1	CXCL8,FOS,JUN	3	("Recruitment of T lymphocytes"[Title/Abstract]) AND ("Psoriasis"[Title/Abstract])	Not found in Literature
T cell migration	2.43e-17	Increased	3.701	47	ACKR1,ADIPOQ,AIM2,AOC3,APOD,BACH2,CCL18,CCL22,CCL27,CCR7,CD274,CD47,CDC20,CXCL1,CXCL10,CXCL11,CXCL13,CXCL8,CXCL9,DDIT4,DEFB4A,FABP5,GATA3,GPR15LG,IL6,IL6ST,INSR,KLF2,LCK,LTB,MMP9,MUC1,NR4A1,PIK3R1,PKP3,PRKCQ,PTGS2,RAC2,RGS1,RORA,RORC,S100A7,SELL,SOCS3,STAT1,THBS1,VTCN1	CXCL8,IL6,NR4A1,MMP9,PTGS2	5	("T cell migration"[Title/Abstract]) AND ("Psoriasis"[Title/Abstract])	Weninger, Wolfgang, et al. Naive T Cell Recruitment to Nonlymphoid Tissues: A Role for Endothelium-Expressed CC Chemokine Ligand 21 in Autoimmune Disease and Lymphoid Neogenesis. Journal of Immunology (Baltimore, Md.: 1950), vol. 170, no. 9, May 2003, pp. 4638 48. PubMed, https://doi.org/10.4049/jimmunol.170.9.4638.
Transmigration of cells	2.15e-10	Increased	2.246	26	ACKR1,ACTA2,AOC3,CCL22,CCR7,CD274,CD47,CXCL1,CXCL10,CXCL11,CXCL8,CXCL9,FABP5,IL37,IL6,ISG15,MMP9,PPARG,PRKCQ,RAC2,SELL,SERPINE1,SOCS3,STC1,TIMP3,VEGFA	CXCL8,IL6,PPARG,STC1,VEGFA,MMP9	6	("Transmigration of cells"[Title/Abstract]) AND ("Psoriasis"[Title/Abstract])	Not found in Literature
Transmigration of leukocytes	7e-10	Increased	2.882	22	AOC3,CCR7,CD274,CD47,CXCL1,CXCL10,CXCL11,CXCL8,CXCL9,FABP5,IL37,IL6,MMP9,PPARG,PRKCQ,RAC2,SELL,SERPINE1,SOCS3,STC1,TIMP3,VEGFA	CXCL8,IL6,PPARG,STC1,VEGFA,MMP9	6	("Transmigration of leukocytes"[Title/Abstract]) AND ("Psoriasis"[Title/Abstract])	Not found in Literature
