## Supplementary File 9 for "Systems Level Analysis of Gene, Pathway and Phytochemical Associations with Psoriasis"

### Sheet: IPA ML Disease Pathways
My Pathways	-log(p-value)	Ratio	Molecules	Molecules Count	Genes of Interest (GoI) Present in Molecules	No. of GoI Present in Molecules	Query_TitleAbs	Count_TitleAbs	Known_in_PubMed	References
Allergic inflammation	3.7	0.143	ADRB2,BCL6,CHRM3,GATA3,GZMA,IL6	6	CHRM3, IL6	2	("Allergic inflammation"[Title/Abstract]) AND ("Psoriasis"[Title/Abstract])	29	Yes	Djukanovic, R. “The Role of Co-Stimulation in Airway Inflammation.” Clinical and Experimental Allergy: Journal of the British Society for Allergy and Clinical Immunology, 30 Suppl 1, June 2000, pp. 46–50. PubMed, https://doi.org/10.1046/j.1365-2222.2000.00097.x.
Diabetic nephropathy	2.45	0.129	AGTR1,INSR,NR3C2,WIF1	4	-	0	("Diabetic nephropathy"[Title/Abstract]) AND ("Psoriasis"[Title/Abstract])	18	Yes	Gupta, Subash C., et al. “Therapeutic Roles of Curcumin: Lessons Learned from Clinical Trials.” The AAPS Journal, vol. 15, no. 1, Jan. 2013, pp. 195–218. PubMed, https://doi.org/10.1208/s12248-012-9432-8.
Early-onset myopathy	2.17	0.108	ACACB,FASN,MEGF10,SLC7A11	4	FASN	1	("Early-onset myopathy"[Title/Abstract]) AND ("Psoriasis"[Title/Abstract])	0	No records found	NA
Familial insulin resistance	4.41	0.152	ACACB,FASN,INSR,PCK1,PLIN2,PPARG,PPARGC1A	7	FASN, PCK1, PPARG, PPARGC1A	4	("Familial insulin resistance"[Title/Abstract]) AND ("Psoriasis"[Title/Abstract])	0	No records found	NA
Hyperglycemia	2.58	0.106	ADIPOQ,CARHSP1,INSR,PCK1,PPARG	5	PCK1, PPARG	2	("Hyperglycemia"[Title/Abstract]) AND ("Psoriasis"[Title/Abstract])	49	Yes	Langan, Sinéad M., et al. “Prevalence of Metabolic Syndrome in Patients with Psoriasis: A Population-Based Study in the United Kingdom.” The Journal of Investigative Dermatology, vol. 132, no. 3 Pt 1, Mar. 2012, pp. 556–62. PubMed, https://doi.org/10.1038/jid.2011.365.
Hyperglyceridemia	2.88	0.167	GPD1,INSR,LPL,PPARG	4	LPL, PPARG	2	("Hyperglyceridemia"[Title/Abstract]) AND ("Psoriasis"[Title/Abstract])	0	No records found	NA
Hypertriglyceridemia	2.88	0.167	GPD1,INSR,LPL,PPARG	4	LPL, PPARG	2	("Hypertriglyceridemia"[Title/Abstract]) AND ("Psoriasis"[Title/Abstract])	47	Yes	Cea Soriano, Lucía, et al. “Contemporary Epidemiology of Gout in the UK General Population.” Arthritis Research & Therapy, vol. 13, no. 2, Mar. 2011, p. R39. PubMed, https://doi.org/10.1186/ar3272.
Ichthyosis	2.45	0.129	ALOX12B,CYP4F22,KRT9,TGM1	4	-	0	("Ichthyosis"[Title/Abstract]) AND ("Psoriasis"[Title/Abstract])	263	Yes	Sadick, N. S., et al. “Papulosquamous Dermatoses of AIDS.” Journal of the American Academy of Dermatology, vol. 22, no. 6 Pt 2, June 1990, pp. 1270–77. PubMed, https://doi.org/10.1016/0190-9622(90)70173-f.
Insulin resistance	6.24	0.184	ADIPOQ,ADRB2,AGTR1,CARHSP1,CIDEC,FKBP5,IGFBP6,INSR,PPARG	9	PPARG	1	("Insulin resistance"[Title/Abstract]) AND ("Psoriasis"[Title/Abstract])	287	Yes	Lai, H., et al. “Vitamin D: Actions for the New Millennium.” Indian Journal of Clinical Biochemistry: IJCB, vol. 15, no. Suppl 1, Aug. 2000, pp. 158–68. PubMed, https://doi.org/10.1007/BF02867555.
Metabolic syndrome X	3.23	0.118	ADRB2,AGTR1,IL37,KIF2C,KLF9,PPARG	6	PPARG	1	("Metabolic syndrome X"[Title/Abstract]) AND ("Psoriasis"[Title/Abstract])	2	Yes	NA
Neuroinflammation	3.59	0.136	CMPK2,GBP5,IL6,PTGS2,PYCARD,STAT1	6	IL6, PTGS2	2	("Neuroinflammation"[Title/Abstract]) AND ("Psoriasis"[Title/Abstract])	47	Yes	Wilms, Henrik, et al. “Dimethylfumarate Inhibits Microglial and Astrocytic Inflammation by Suppressing the Synthesis of Nitric Oxide, IL-1beta, TNF-Alpha and IL-6 in an in-Vitro Model of Brain Inflammation.” Journal of Neuroinflammation, vol. 7, May 2010, p. 30. PubMed, https://doi.org/10.1186/1742-2094-7-30.
Occlusion of artery	2.84	0.122	ACKR1,APOD,KLK10,PTGS2,TTK	5	PTGS2	1	("Occlusion of artery"[Title/Abstract]) AND ("Psoriasis"[Title/Abstract])	0	No records found	NA
Occlusion of blood vessel	3.7	0.143	ACKR1,APOD,KLK10,PTGS2,TTK,VEGFA	6	PTGS2, VEGFA	2	("Occlusion of blood vessel"[Title/Abstract]) AND ("Psoriasis"[Title/Abstract])	0	No records found	NA
Oxidative stress	4.23	0.176	BBS2,DDIT3,PPARG,PPARGC1A,SELL,SOD2	6	PPARG, PPARGC1A, SOD2	3	("Oxidative stress"[Title/Abstract]) AND ("Psoriasis"[Title/Abstract])	604	Yes	Trouba, Kevin J., et al. “Oxidative Stress and Its Role in Skin Disease.” Antioxidants & Redox Signaling, vol. 4, no. 4, Aug. 2002, pp. 665–73. PubMed, https://doi.org/10.1089/15230860260220175.
Psoriasis	2.05	0.1	CXCL1,CXCL8,IL36A,IL36RN	4	CXCL8	1	("Psoriasis"[Title/Abstract]) AND ("Psoriasis"[Title/Abstract])	58281	Yes	Gladman, D. D., and J. Brockbank. “Psoriatic Arthritis.” Expert Opinion on Investigational Drugs, vol. 9, no. 7, July 2000, pp. 1511–22. PubMed, https://doi.org/10.1517/13543784.9.7.1511.
