## Supplementary File 10 for "Systems Level Analysis of Gene, Pathway and Phytochemical Associations with Psoriasis"

### Sheet: Tripartite Network
Phytochemical	GeneSymbol	PathwayName
Mahanine	CCNB1	Cell cycle
Mahanine	CCNB1	Cell cycle - G2/M transition
Mahanine	CCNB1	FoxO signaling pathway
Mahanine	CCNB1	Oocyte meiosis
Mahanine	CCNB1	p53 signaling pathway
Mahanine	CCNB1	Progesterone-mediated oocyte maturation
Mahanine	CDK1	Cell cycle
Mahanine	CDK1	Cell cycle - G2/M transition
Mahanine	CDK1	Oocyte meiosis
Mahanine	CDK1	p53 signaling pathway
Mahanine	CDK1	Progesterone-mediated oocyte maturation
Atractylon	CREB1	Aldosterone synthesis and secretion
Atractylon	CREB1	AMPK signaling pathway
Atractylon	CREB1	Antigen processing and presentation
Atractylon	CREB1	cAMP signaling pathway
Atractylon	CREB1	Estrogen signaling pathway
Atractylon	CREB1	Insulin resistance
Atractylon	CREB1	Longevity regulating pathway
Atractylon	CREB1	Osteoclast differentiation
Atractylon	CREB1	PI3K-Akt signaling pathway
Atractylon	CREB1	Renin secretion
Atractylon	CREB1	TNF signaling pathway
Protopine & Annomontine	CYP1A1	Metabolic pathways
Protopine & Annomontine	CYP1A1	Metabolism of xenobiotics by cytochrome P450
Protopine & Annomontine	CYP1A1	Ovarian steroidogenesis
Protopine & Annomontine	CYP1A1	Retinol metabolism
Protopine & Annomontine	CYP1A1	Tryptophan metabolism
Taraxasterol	MMP9	Endocrine resistance
Taraxasterol	MMP9	Estrogen signaling pathway
Taraxasterol	MMP9	Fluid shear stress and atherosclerosis
Taraxasterol	MMP9	IL-17 signaling pathway
Taraxasterol	MMP9	TNF signaling pathway
Tricin & Tamarixetin	PTGS2	IL-17 signaling pathway
Tricin & Tamarixetin	PTGS2	Metabolic pathways
Tricin & Tamarixetin	PTGS2	NF-kappa B signaling pathway
Tricin & Tamarixetin	PTGS2	Ovarian steroidogenesis
Tricin & Tamarixetin	PTGS2	TNF signaling pathway
Tricin & Tamarixetin	PTGS2	VEGF signaling pathway
